# Benchmarking cell type annotation in spatial transcriptomics: resolving cellular hierarchies, biological fidelity, and dynamic cell states

**DOI:** 10.64898/2026.06.16.732716

**Authors:** Yuling Zhu, Yunfei Hu, Manfei Bella Xie, Haoran Qin, Zuzanna J Szul, Derek M Young, Weiman Yuan, Qimeng Wang, Yichen Henry Liu, Wenjun Shen, Shan Meltzer, Xin Maizie Zhou

## Abstract

Spatial transcriptomics enables the quantification of gene expression within its native tissue context, providing unprecedented insight into tissue architecture, cellular ecosystems, and local cell–cell interactions at regional and single-cell resolution. Accurate cell type annotation is a critical prerequisite for interpreting these data and is often the first and most essential step in downstream analysis. Despite rapid advances in computational methods, cell type annotation remains challenging and frequently requires extensive expert-driven manual curation based on marker-gene expression, spatial context, and prior biological knowledge. While early approaches relied primarily on transcriptional similarity, newer methods increasingly incorporate spatial information, histological features, and multimodal data to improve annotation accuracy. Nevertheless, reliable annotation remains difficult when biological interpretation requires fine-grained subtype resolution, particularly for platforms with limited gene panels, tissues undergoing dynamic cellular state transitions, and studies in which reference and query datasets differ substantially in biological context or technical modality. Here, we present a systematic benchmark of 20 state-of-the-art cell type annotation methods across four spatial transcriptomics datasets spanning diverse technologies, experimental conditions, cell numbers, and gene panel sizes. Importantly, all benchmark datasets contain expert-curated cell type labels, including well-resolved cell populations and subtype annotations, providing high-quality biological ground truth for evaluation. The benchmark encompasses both reference-based and reference-free methods representing a broad range of computational frameworks. Performance was assessed using conventional classification metrics, including accuracy and F1-based measures, together with structure-aware metrics that evaluate both cell-level annotation accuracy and preservation of higher-order biological organization. Across datasets, annotation performance varied substantially according to tissue context, reference–query similarity, and annotation granularity. Fine-grained subtype annotation and recovery of rare cell populations remained challenging for many methods, particularly in datasets capturing injury, repair, developmental, and regenerative processes characterized by continuous cellular state transitions. Notably, high classification accuracy did not necessarily correspond to preservation of global cellular relationships or biologically coherent downstream pathway and gene-set enrichment analyses. Overall, scANVI, Seurat, and TACCO consistently ranked among the top-performing methods, although their relative advantages were context dependent. Together, our results provide a comprehensive assessment of current annotation strategies for spatial transcriptomics and offer practical guidance for selecting methods that best align with specific biological questions, dataset characteristics, and analytical priorities.
