## Additional File 1 for "Benchmarking cell type annotation in spatial transcriptomics: resolving cellular hierarchies, biological fidelity, and dynamic cell states"

### Sheet: Supplementary Table 1
Tools Parameters Settings and Descriptions
Clustering Methods	Parameters	Parameters Description	Parameters Settings	Parameters Range	Notes
CARD	minCountGene	include spatial locations where at least this number of counts detected. Default = 100	0
	minCountSpot	Numeric, include genes where at least this number of spatial locations that have non-zero expression. Default is 5.	0
BANKSY	k_geom	The number of spatial neighbors used to compute the weighted neighborhood mean (M) and the azimuthal Gabor filter (G)	recommended	15 - 30
	lambda	a spatial weighting parameter which determines how much spatial information is incorporated for downstream analysis	recommended	0-1
	resolution	resolution used for clustering	same as ground truth cell type group numbers	0.1-3.5
STdeconvolve	Ks	Specifies the candidate numbers of latent topics, interpreted as putative cell types, to be evaluated by the LDA models.	seq(2, 9, by = 1)	Positive integers, typically K≥2. The range should reflect the expected number of transcriptionally distinct cell types.
	perc.filt	Filters out inferred cell-type proportions below the specified threshold within each spatial spot. The remaining proportions are typically renormalized.	0.05	Numeric value from 0 to 1. A value of 0.05 corresponds to a 5% threshold.
	betaScale	Scales the topic-specific gene-expression probability matrix, β, to improve interpretability. It does not change the relative expression patterns or gene rankings.	1000	Any positive numeric value. Common choices include 1, 1000, or another library-size-like scaling factor.
DestVI	max_epochs	Number of training epochs for DestVI MAP inference on spatial data.	2500
scANVI	n_layers	Number of hidden layers used in the encoder and decoder neural networks	2 (default recommendation)		hvg3000
	n_latent	dimensionality of the latent space	30 (default recommendation)
	max_epochs	Number of training epochs for semi-supervised scANVI training	20 (default recommendation)
	n_samples_per_label	Number of labeled samples drawn per label class during each epoch; if not specified, label subsampling is not used	100 (default recommendation)
	batch_size	Minibatch size for loading data into the model	256	>=1
GraphST	epochs	Epoch for model training	default recommendation	1200
	retain_percent	To filter out noise, we only consider the top ‘retain_percent’ cell values for each spot.	default recommendation	0.15
	built-in parameters	user can not modify			hvg3000
Spatial-ID	filter_mt	flags mitochondrial genes	True (default recommendation)
	min_cell	If > 0, filters cells using sc.pp.filter_cells(), removing cells with total UMI/counts below this threshold.	default recommendation
	min_gene	If > 0, filters genes using sc.pp.filter_genes() removing genes detected in fewer than min_gene cells.	default recommendation
	max_cell	If < 100, filters out cells with very high total counts: it takes the max_cell-th percentile of total_counts as an upper cutoff and applies sc.pp.filter_cells()	default recommendation	0-100
	batch_size	Mini-batch size for DNN training.	default recommendation
	epoch	Number of training epochs for the DNN (epochs passed to the internal trainer).	default recommendation
	lr	Learning rate for the DNN optimizer	default recommendation
	pca_dim	used in torch.pca_lowrank to reduce the (preprocessed) expression matrix before building the graph.	default recommendation
	n_neigh	Number of nearest neighbors k for the spatial KNN graph	default recommendation
	epochs	Number of GCN / graph training epochs in the spatial refinement step.	default recommendation
	cell_min_counts	Minimum total counts (UMIs) per cell.	0
	gene_min_cells	Minimum number of cells in which a gene must be expressed.	0
	cell_max_counts_percent	Upper bound on per-cell total counts using a percentile of the count distribution	100
	drop_rate	the probability of randomly zeroing entries in the expression matrix	0
	k_graph	Number of spatial nearest neighbors used to build the KNN graph	default recommendation
	edge_weight	whether edge weights are derived from spatial distances	default recommendation
	w_gae	Weight on the graph autoencoder (GAE / VGAE) term.	default recommendation
	feat_dim	Width of the projected feature layers.	default recommendation
	w_dae	Weight on the DAE / reconstruction (MSE) term in the total loss.	default recommendation
	w_cls	Weight on the classification loss relative to DAE and GAE.	default recommendation
RCTD	CELL_MIN_INSTANCE	Minimum number of reference cells required for a cell type to be kept in the analysis. Cell types with fewer than this threshold are removed to avoid unstable profile estimation.	0
	UMI_min	Minimum total UMI count per spatial spot/pixel required to include that spot in RCTD. Spots below this threshold are filtered out before deconvolution.	20
	UMI_min_sigma	Minimum total UMI count per spot used for estimating the model’s variance/platform-effect term (sigma-related calibration step). This is typically set higher than UMI_min so sigma is estimated from higher-quality spots.	55
	UMI_max	Maximum total UMI count per spatial spot/pixel allowed in RCTD. Spots above this threshold are excluded (often to remove extreme outliers with abnormally high counts).	Inf
	max_cores	Maximum number of CPU cores used by RCTD for parallel computation. Higher values can speed up runtime but increase CPU/memory usage and may reduce reproducibility consistency across systems if parallel execution order differs.	4
SingleR	assay.type.test	Specifies which assay in the test object is used as expression input for annotation	default recommendation
	de.method	Method used to identify marker genes between reference labels during classifier training.	"wilcox"
	assay.type.ref	Specifies which assay in the reference object is used to compute label-specific profiles and marker genes	default recommendation
	fine.tune	Logical flag indicating whether to perform an additional refinement step after initial label assignment.	default recommendation
	prune	Logical flag indicating whether to remove low-confidence label assignments after scoring.	default recommendation
Seurat	normalization.method	Normalize each cell by total counts	default recommendation
	scale.factor	Multiplicative scaling factor before log transform	default recommendation
	selection.method	Strategy for variable feature detection	default recommendation
	nfeatures	Number of variable features to keep	default recommendation
	do.center	Mean-centering toggle	default recommendation
	do.scale	Variance scaling toggle	default recommendation
	npcs	Number of PCs computed/stored	default recommendation
	dims	Dimensions used for neighbor/anchor search	default recommendation
	reference.reduction	Reduction in reference used in projection workflow	default recommendation
	vars.to.regress	Covariates to regress out before scaling	default recommendation
TACCO	assume_valid_counts	Skips validation of counts (e.g., non-integer/negative checks) to save time.	default recommendation
	platform_iterations	Number of platform-normalization iterations before annotation.	default recommendation
	normalize_to	Whether to normalize toward adata or reference platform.	default recommendation
	bisections	Boosted recursive annotation rounds; if >0, splits assignment into multiple rounds.	default recommendation
	annotation_prior	Prior class distribution for annotation (callable/series).	default recommendation
	max_annotation	Maximum number of annotations allowed per observation.	default recommendation
	n_hvg	Number of highly variable genes to use.	default recommendation
Tangram	density_prior	Spatial spot density prior. "uniform" assumes equal prior mass across spots; alternative is "rna_count_based".	default recommendation
	mode	Mapping mode; default is typically "cells" in Tangram workflows.	default recommendation
	lambda_r	Entropy regularization strength.	default recommendation
	lambda_d	Density regularization strength (interaction with density prior).	default recommendation
	training iterations / optimizer args	Internal optimization controls unless overridden.	default recommendation
SpaGCN	n_clusters	Number of clusters	Set to the true number of clusters.	Must satisfy batch_size ≤ number of cells in the reference object.
	s	the weight of histology when computing Euclidean distance	default recommendation	1
	b	The area of each spot when extracting the color intensity	default recommendation	49
	p	The percentage of total expressions contributed to the neighborhood	Search	0.3-0.9, step: 0.2
	histology	Whether or not to use histology	Availability of H&E images	optional
Cell2location	N_cells_per_location	Expected average number of cells per spatial location/spot; prior for absolute cell abundance.	8.0 API default / dataset-specific recommendation	> 0
	detection_alpha	Prior controlling variability in RNA detection sensitivity across spatial locations.	20.0 API default; also test 200	> 0
	max_epochs	Maximum number of training epochs for spatial mapping.	30000	>= 1
	batch_size	Minibatch size during training.	None	None or >= 1
	train_size	Fraction of observations used for training.	1	0–1
	lr	Optimizer learning rate.	0.002	> 0
	num_particles	Number of particles for stochastic variational inference.	1	>= 1
	scale_elbo	Scaling factor for ELBO objective.	1	> 0
SPOTlight	groups	Cell-type or cluster labels.	NULL / labels from input object	NULL or vector
	mgs	Marker gene table.	Required input	table/data.frame
	n_top	Number of top marker genes selected per group.	NULL	NULL or >= 1
	gene_id	Column in marker table containing gene identifiers.	"gene"	character
	group_id	Column in marker table containing group/cluster labels.	"cluster"	character
	weight_id	Column in marker table containing marker weights.	"weight"	character
	hvg	Highly variable genes used for model fitting.	NULL	NULL or gene vector
	scale	Whether to scale single-cell counts before factorization.	TRUE	TRUE/FALSE
	min_prop	Minimum expected cell-type contribution retained.	0.01	0–1
	verbose	Print progress messages.	TRUE	TRUE/FALSE
	slot_sc	Assay slot for single-cell input.	"counts"	character
	slot_sp	Assay slot for spatial input.	"counts"	character
	maxit	Maximum NMF iterations.	100	>= 1
	threads	Number of threads.	0	>= 0
	tol	Convergence tolerance.	1e-05	> 0
spatialDWLS	spat_unit	Spatial unit in Giotto object.	NULL	NULL or character
	feat_type	Feature type in Giotto object.	NULL	NULL or character
	expression_values	Expression values used for deconvolution.	c("normalized")	character vector
	logbase	Log-normalization base.	2	> 0
	cluster_column	Metadata column containing cluster labels.	"leiden_clus"	character
	sign_matrix	Signature matrix for DWLS deconvolution.	Required input	matrix/data.frame
	n_cell	Number of cells per spot.	50	>= 1
	cutoff	DWLS cutoff.	2	>= 0
	name	Name assigned to spatial deconvolution result.	NULL / default result name DWLS	NULL or character
	return_gobject	Whether to return the updated Giotto object.	TRUE	TRUE/FALSE
